# Clonal analysis reveals differential PGC contributions to the early germline and ovarian reserve

**DOI:** 10.1101/2025.04.30.651497

**Authors:** Maya Pahima, Florence L. Marlow

## Abstract

Primordial germ cells (PGCs) are the precursors of the germline and among the first cells to be specified during embryogenesis. Contrary to the common assumption that PGCs directly develop into germline stem cells (GSCs), recent mammalian data and our zebrafish observations suggest a more complex picture. We hypothesized that individual PGCs contribute differentially to gonad development. To test this hypothesis, we developed two Cre-based lineage tracing systems and demonstrate that PGCs give rise to at least four distinct clone types in zebrafish. We observed no restriction in clone type localization along the anterior-posterior axis, suggesting these differences are PGC intrinsic or locally determined. Further examination of the ovarian reserve revealed functional evidence that some PGCs generate self-renewing GSCs, while others produce non-renewing progenitors that are depleted with successive matings. Collectively, our findings propose a revised model of vertebrate germline establishment with implications to reproductive lifespan. This model suggests that differentiation potential varies among PGCs, allowing individual PGCs to directly differentiate into multiple distinct germ cell types, including renewing GSCs and transient populations that contribute to an early wave of gametes.
