## Supplementary material for "Clonal analysis reveals differential PGC contributions to the early germline and ovarian reserve": Pahima and Marlow Supplemental excel file_Germbow eggs

### Sheet: Summary
F1	C22
F2	A28
F3	B28
F4	A4
F5	A8
F6	B8
F7	C8
F8	D8
F9	A11
F10	B18
F11	A18
F12	A25
Fish	red	green	blue	magenta	dark purple	purple	light purple	gray	light blue	light blue 2	light green	strong blue+ green	orange	yellow	yellow-green	light pink/orange	Total	Total no Red		#DIV/0!
C22	597	136	12	22	0	94	46	0	104	0	43	2	0	0	0	4	1060	463	10
A28	2432	697	0	0	0	0	0	0	378	0	0	0	6	555	0	0	4068	1636	5
B28	762	35	153	0	0	0	0	0	0	0	0	0	0	0	0	0	950	188	3
A4	893	0	0	0	0	0	0	0	0	0	0	0	628	331	0	0	1852	959	3
A8	753	397	0	3	0	0	3	2	96	92	3	0	0	35	0	0	1384	631	9
B8	2277	1243	999	0	0	0	0	0	0	0	0	0	0	0	0	0	4519	2242	3
C8	647	2	1928	11	0	28	0	0	662	233	282	33	220	301	0	0	4347	3700	11
D8	1334	174	0	96	16	138	0	0	803	285	101	0	318	358	0	0	3623	2289	10
A11	1012	328	62	0	0	0	0	0	0	0	0	0	0	1	0	0	1403	391	4
B18	1634	200	484	0	0	0	0	0	0	0	0	0	0	0	0	0	2318	684	3
A18	1355	257	41	0	0	0	0	0	0	0	0	0	0	0	0	0	1653	298	3
A25	0	0	0	0	0	0	0	0	0	0	0	0	0	0	0	0	0	0	0
	11	10	7	4	1	3	2	1	5	3	4	2	4	6	0	1	11	11
																TOTALS:	27177	13481
Fish	red	green	blue	magenta	dark purple	purple	light purple	gray	light blue	light blue 2	light green	strong blue+ green	orange	yellow	yellow-green	light pink/orange	Total
C22	0.563208	0.128302	0.0113208	0.0207547	0	0.0886792	0.0433962	0	0.0981132	0	0.040566	0.00188679	0	0	0	0.00377358	1
A28	0.597837	0.171337	0	0	0	0	0	0	0.0929204	0	0	0	0.00147493	0.136431	0	0	1
B28	0.802105	0.0368421	0.161053	0	0	0	0	0	0	0	0	0	0	0	0	0	1
A4	0.482181	0	0	0	0	0	0	0	0	0	0	0	0.339093	0.178726	0	0	1
A8	0.544075	0.28685	0	0.00216763	0	0	0.00216763	0.00144509	0.0693642	0.066474	0.00216763	0	0	0.025289	0	0	1
B8	0.503873	0.275061	0.221067	0	0	0	0	0	0	0	0	0	0	0	0	0	1
C8	0.148838	0.000460087	0.443524	0.00253048	0	0.00644122	0	0	0.152289	0.0536002	0.0648723	0.00759144	0.0506096	0.0692432	0	0	1
D8	0.368203	0.0480265	0	0.0264974	0.00441623	0.03809	0	0	0.22164	0.0786641	0.0278774	0	0.0877726	0.0988131	0	0	1
A11	0.721311	0.233785	0.044191	0	0	0	0	0	0	0	0	0	0	0.000712758	0	0	1
B18	0.704918	0.0862813	0.208801	0	0	0	0	0	0	0	0	0	0	0	0	0	1
A18	0.819722	0.155475	0.0248034	0	0	0	0	0	0	0	0	0	0	0	0	0	1
A25	#DIV/0!	#DIV/0!	#DIV/0!	#DIV/0!	#DIV/0!	#DIV/0!	#DIV/0!	#DIV/0!	#DIV/0!	#DIV/0!	#DIV/0!	#DIV/0!	#DIV/0!	#DIV/0!	#DIV/0!	#DIV/0!	#DIV/0!

### Sheet: Data
Fish	Date	red	green	blue	magenta	dark purple	purple	light purple	gray	light blue	light blue 2	light green	strong blue+ green	orange	yellow	yellow-green	light pink/orange	Total		# Colors
C22	2025-01-22	33	10	12	2	0	2	20	0	3	0	15	0	0	0	0	3	100		9
C22	2025-01-28	180	31	0	12	0	40	10	0	42	0	5	0	0	0	0	0	320		7
C22	2025-02-04	76	13	0	3	0	2	2	0	0	0	15	1	0	0	0	0	112		7
C22	2025-02-11	60	20	0	5	0	11	4	0	0	0	8	1	0	0	0	1	110		8
C22	2025-02-18	59	12	0	0	0	5	0	0	11	0	0	0	0	0	0	0	87		4
C22	2025-03-04	101	20	0	0	0	14	8	0	27	0	0	0	0	0	0	0	170		5
C22	2025-03-18	88	30	0	0	0	20	2	0	21	0	0	0	0	0	0	0	161		5
A28	2025-01-28	82	15	0	0	0	0	0	0	4		0	0	0	12	0	0	113		4
A28	2025-02-04	252	43	0	0	0	0	0	0	10		0	0	0	49	0	0	354		4
A28	2025-02-11	188	36	0	0	0	0	0	0	25		0	0	0	42	0	0	291		4
A28	2025-02-18	333	89	0	0	0	0	0	0	38		0	0	0	86	0	0	546		4
A28	2025-03-04	80	24	0	0	0	0	0	0	8		0	0	0	15	0	0	127		4
A28	2025-03-18	384	136	0	0	0	0	0	0	66		0	0	5	93	0	0	684		5
A28	2025-04-08	564	176	0	0	0	0	0	0	106	0	0	0	0	129	0	0	975		4
A28	2025-04-15	549	178	0	0	0	0	0	0	121	0	0	0	1	129	0	0	978		5
B28	2025-01-28	85	1	19	0	0	0	0	0	0	0	0	0	0	0	0	0	105		3
B28	2025-02-04	241	15	64	0	0	0	0	0	0	0	0	0	0	0	0	0	320		3
B28	2025-02-18	277	13	43	0	0	0	0	0	0	0	0	0	0	0	0	0	333		3
B28	2025-03-18	141	6	25	0	0	0	0	0	0	0	0	0	0	0	0	0	172		3
B28	2025-04-08	18	0	2	0	0	0	0	0	0	0	0	0	0	0	0	0	20		2
B28	2025-04-15	0	0	0	0	0	0	0	0	0	0	0	0	0	0	0	0	0		0
A4	2025-02-04	267	0	0	0	0	0	0	0	0	0	0	0	167	67	0	0	501		3
A4	2025-02-18	150	0	0	0	0	0	0	0	0	0	0	0	103	84	0	0	337		3
A4	2025-03-04	163	0	0	0	0	0	0	0	0	0	0	0	125	54	0	0	342		3
A4	2025-03-11	313	0	0	0	0	0	0	0	0	0	0	0	233	126	0	0	672		3
A4	2025-03-25	0	0	0	0	0	0	0	0	0	0	0	0	0	0	0	0	0		0
A4	2025-04-15	0	0	0	0	0	0	0	0	0	0	0	0	0	0	0	0	0		0
A8	2025-02-08	46	27	0	0	0	0	3	2	4	8	0	0	0	0	0	0	90		6
A8	2025-02-18	0	0	0	0	0	0	0	0	0	0	0	0	0	0	0	0	0		0
A8	2025-03-04	409	210	0	0	0	0	0	0	47	26	3	0	0	35	0	0	730		6
A8	2025-03-11	285	152	0	3	0	0	0	0	42	58		0	0		0	0	540		5
A8	2025-03-25	0	0	0	0	0	0	0	0	0	0	0	0	0	0	0	0	0		0
A8	2025-04-15	13	8	0	0	0	0	0	0	3	0	0	0	0	0	0	0	24		3
B8	2025-02-08	40	23	29	0	0	0	0	0	0	0	0	0	0	0	0	0	92		3
B8	2025-02-18	194	88	98	0	0	0	0	0	0	0	0	0	0	0	0	0	380		3
B8	2025-03-04	314	158	125	0	0	0	0	0	0	0	0	0	0	0	0	0	597		3
B8	2025-03-11	429	200	180	0	0	0	0	0	0	0	0	0	0	0	0	0	809		3
B8	2025-03-25	0	0	0	0	0	0	0	0	0	0	0	0	0	0	0	0	0		0
B8	2025-04-08	184	130	73	0	0	0	0	0	0	0	0	0	0	0	0	0	387		3
B8	2025-04-15	588	351	248	0	0	0	0	0	0	0	0	0	0	0	0	0	1187		3
B8	2025-04-22	528	293	246	0	0	0	0	0	0	0	0	0	0	0	0	0	1067		3
C8	2025-02-08	14	1	49	0	0	1	0	0	21	20	20	2	27	3	0	0	158		10
C8	2025-02-18	59	0	224	0	0	2	0	0	58	78	44	31	28	51	0	0	575		9
C8	2025-03-04	116	1	312	2	0	1	0	0	122	36	68	0	65	27	0	0	750		10
C8	2025-03-11	134	0	374	3	0	5	0	0	141	24	49	0	57	29	0	0	816		9
C8	2025-03-25	148	0	424	3	0	15	0	0	141	40	58	0	10	96	0	0	935		9
C8	2025-04-08	89	0	270	0	0	4	0	0	82	25	15	0	9	45	0	0	539		8
C8	2025-04-15	87	0	275	3	0	0	0	0	97	10	28	0	24	50	0	0	574		8
D8	2025-02-08	49	4	0	7	0	2	0	0	9	12	22	0	19	21	0	0	145		9
D8	2025-02-18	0	0	0	0	0	0	0	0	0	0	0	0	0	0	0	0	0		0
D8	2025-03-04	347	27	0	16	5	37	0	0	175	58	19	0	63	59	0	0	806		10
D8	2025-03-11	230	27	0	15	9	16	0	0	126	50	3	0	17	75	0	0	568		10
D8	2025-03-25	295	46	0	28	0	37	0	0	152	121	19	0	104	64	0	0	866		9
D8	2025-04-08	172	28	0	7	2	16	0	0	129	27	6	0	31	65	0	0	483		10
D8	2025-04-15	241	42	0	23	0	30	0	0	212	17	32	0	84	74	0	0	755		9
A11	2025-02-11	256	72	22	0	0	0	0	0	0	0	0	0	0	0			350		3
A11	2025-02-18	31	9	1	0	0	0	0	0	0	0	0	0	0	1	0	0	42		4
A11	2025-03-04	0	0	0	0	0	0	0	0	0	0	0	0	0	0	0	0	0		0
A11	2025-03-11	57	2	2	0	0	0	0	0	0	0	0	0	0	0	0	0	61		3
A11	2025-03-18	136	48	9	0	0	0	0	0	0	0	0	0	0	0	0	0	193		3
A11	2025-04-15	532	197	28	0	0	0	0	0	0	0	0	0	0	0	0	0	757		3
B18	2025-02-18	69	2	18	0	0	0	0	0	0	0	0	0	0	0	0	0	89		3
B18	2025-03-04	143	23	40	0	0	0	0	0	0	0	0	0	0	0	0	0	206		3
B18	2025-03-18	377	47	145	0	0	0	0	0	0	0	0	0	0	0	0	0	569		3
B18	2025-04-08	399	55	127	0	0	0	0	0	0	0	0	0	0	0	0	0	581		3
B18	2025-04-15	244	28	35	0	0	0	0	0	0	0	0	0	0	0	0	0	307		3
B18	2025-04-22	402	45	119	0	0	0	0	0	0	0	0	0	0	0	0	0	566		3
A18	2025-03-18	454	75	7	0	0	0	0	0	0	0	0	0	0	0	0	0	536
A18	2025-04-08	313	47	11	0	0	0	0	0	0	0	0	0	0	0	0	0	371		3
A18	2025-04-15	356	60	10	0	0	0	0	0	0	0	0	0	0	0	0	0	426		3
A18	2025-04-22	232	75	13	0	0	0	0	0	0	0	0	0	0	0	0	0	320		3
																		0		0
																		0		0
																		0		0
																		0		0
																		0		0
																		0		0
																		0		0
																		0		0
																		0		0
																		0		0
																		0		0
																		0		0
																		0		0
																		0		0
																		0		0
																		0		0
																		0		0
																		0		0
																		0		0
																		0		0
																		0		0
																		0		0
																		0		0
																		0		0
																		0		0
																		0		0
																		0		0
																		0		0
																		0		0
																		0		0
																		0		0
																		0		0
																		0		0
																		0		0
																		0		0
																		0		0
																		0		0
																		0		0
																		0		0
																		0		0
																		0		0
																		0		0
																		0		0
																		0		0
																		0		0

### Sheet: Ratio
Fish	Date	red	green	blue	magenta	dark purple	purple	light purple	gray	light blue	light blue 2	light green	strong blue+ green	orange	yellow	yellow-green	light pink/orange
C22	2025-01-22	0.33	0.1	0.12	0.02	0	0.02	0.2	0	0.03	0	0.15	0	0	0	0	0.03	1
C22	2025-01-28	0.5625	0.096875	0	0.0375	0	0.125	0.03125	0	0.13125	0	0.015625	0	0	0	0	0	1
C22	2025-02-04	0.678571	0.116071	0	0.0267857	0	0.0178571	0.0178571	0	0	0	0.133929	0.00892857	0	0	0	0	1
C22	2025-02-11	0.545455	0.181818	0	0.0454545	0	0.1	0.0363636	0	0	0	0.0727273	0.00909091	0	0	0	0.00909091	1
C22	2025-02-18	0.678161	0.137931	0	0	0	0.0574713	0	0	0.126437	0	0	0	0	0	0	0	1
C22	2025-03-04	0.594118	0.117647	0	0	0	0.0823529	0.0470588	0	0.158824	0	0	0	0	0	0	0	1
C22	2025-03-18	0.546584	0.186335	0	0	0	0.124224	0.0124224	0	0.130435	0	0	0	0	0	0	0	1
0	00:00:00																	0
A28	2025-01-28	0.725664	0.132743	0	0	0	0	0	0	0.0353982	0	0	0	0	0.106195	0	0	1
A28	2025-02-04	0.711864	0.121469	0	0	0	0	0	0	0.0282486	0	0	0	0	0.138418	0	0	1
A28	2025-02-11	0.646048	0.123711	0	0	0	0	0	0	0.0859107	0	0	0	0	0.14433	0	0	1
A28	2025-02-18	0.60989	0.163004	0	0	0	0	0	0	0.0695971	0	0	0	0	0.157509	0	0	1
A28	2025-03-04	0.629921	0.188976	0	0	0	0	0	0	0.0629921	0	0	0	0	0.11811	0	0	1
A28	2025-03-18	0.561404	0.19883	0	0	0	0	0	0	0.0964912	0	0	0	0.00730994	0.135965	0	0	1
A28	2025-04-08	0.578462	0.180513	0	0	0	0	0	0	0.108718	0	0	0	0	0.132308	0	0	1
A28	2025-04-15	0.56135	0.182004	0	0	0	0	0	0	0.123722	0	0	0	0.00102249	0.131902	0	0	1
0	00:00:00																	0
B28	2025-01-28	0.809524	0.00952381	0.180952	0	0	0	0	0	0	0	0	0	0	0	0	0	1
B28	2025-02-04	0.753125	0.046875	0.2	0	0	0	0	0	0	0	0	0	0	0	0	0	1
B28	2025-02-18	0.831832	0.039039	0.129129	0	0	0	0	0	0	0	0	0	0	0	0	0	1
B28	2025-03-18	0.819767	0.0348837	0.145349	0	0	0	0	0	0	0	0	0	0	0	0	0	1
B28	2025-04-08	0.9	0	0.1	0	0	0	0	0	0	0	0	0	0	0	0	0	1
B28	2025-04-15																	0
0	00:00:00																	0
A4	2025-02-04	0.532934	0	0	0	0	0	0	0	0	0	0	0	0.333333	0.133733	0	0	1
A4	2025-02-18	0.445104	0	0	0	0	0	0	0	0	0	0	0	0.305638	0.249258	0	0	1
A4	2025-03-04	0.476608	0	0	0	0	0	0	0	0	0	0	0	0.365497	0.157895	0	0	1
A4	2025-03-11	0.465774	0	0	0	0	0	0	0	0	0	0	0	0.346726	0.1875	0	0	1
A4	2025-03-25																	0
A4	2025-04-15																	0
0	00:00:00																	0
A8	2025-02-08	0.511111	0.3	0	0	0	0	0.0333333	0.0222222	0.0444444	0.0888889	0	0	0	0	0	0	1
A8	2025-02-18																	0
A8	2025-03-04	0.560274	0.287671	0	0	0	0	0	0	0.0643836	0.0356164	0.00410959	0	0	0.0479452	0	0	1
A8	2025-03-11	0.527778	0.281481	0	0.00555556	0	0	0	0	0.0777778	0.107407	0	0	0	0	0	0	1
A8	2025-03-25																	0
A8	2025-04-15	0.541667	0.333333	0	0	0	0	0	0	0.125	0	0	0	0	0	0	0	1
0	00:00:00																	0
B8	2025-02-08	0.434783	0.25	0.315217	0	0	0	0	0	0	0	0	0	0	0	0	0	1
B8	2025-02-18	0.510526	0.231579	0.257895	0	0	0	0	0	0	0	0	0	0	0	0	0	1
B8	2025-03-04	0.525963	0.264657	0.20938	0	0	0	0	0	0	0	0	0	0	0	0	0	1
B8	2025-03-11	0.530284	0.247219	0.222497	0	0	0	0	0	0	0	0	0	0	0	0	0	1
B8	2025-03-25																	0
B8	2025-04-08	0.475452	0.335917	0.18863	0	0	0	0	0	0	0	0	0	0	0	0	0	1
B8	2025-04-15	0.495366	0.295703	0.20893	0	0	0	0	0	0	0	0	0	0	0	0	0	1
B8	2025-04-22	0.494845	0.274602	0.230553	0	0	0	0	0	0	0	0	0	0	0	0	0	1
0	00:00:00																	0
C8	2025-02-08	0.0886076	0.00632911	0.310127	0	0	0.00632911	0	0	0.132911	0.126582	0.126582	0.0126582	0.170886	0.0189873	0	0	1
C8	2025-02-18	0.102609	0	0.389565	0	0	0.00347826	0	0	0.10087	0.135652	0.0765217	0.053913	0.0486957	0.0886957	0	0	1
C8	2025-03-04	0.154667	0.00133333	0.416	0.00266667	0	0.00133333	0	0	0.162667	0.048	0.0906667	0	0.0866667	0.036	0	0	1
C8	2025-03-11	0.164216	0	0.458333	0.00367647	0	0.00612745	0	0	0.172794	0.0294118	0.060049	0	0.0698529	0.0355392	0	0	1
C8	2025-03-25	0.158289	0	0.453476	0.00320856	0	0.0160428	0	0	0.150802	0.0427807	0.0620321	0	0.0106952	0.102674	0	0	1
C8	2025-04-08	0.165121	0	0.500928	0	0	0.00742115	0	0	0.152134	0.0463822	0.0278293	0	0.0166976	0.0834879	0	0	1
C8	2025-04-15	0.151568	0	0.479094	0.00522648	0	0	0	0	0.16899	0.0174216	0.0487805	0	0.0418118	0.087108	0	0	1
0	00:00:00																	0
D8	2025-02-08	0.337931	0.0275862	0	0.0482759	0	0.0137931	0	0	0.062069	0.0827586	0.151724	0	0.131034	0.144828	0	0	1
D8	2025-02-18																	0
D8	2025-03-04	0.430521	0.0334988	0	0.0198511	0.00620347	0.0459057	0	0	0.217122	0.0719603	0.0235732	0	0.0781638	0.073201	0	0	1
D8	2025-03-11	0.40493	0.0475352	0	0.0264085	0.0158451	0.028169	0	0	0.221831	0.0880282	0.00528169	0	0.0299296	0.132042	0	0	1
D8	2025-03-25	0.340647	0.0531178	0	0.0323326	0	0.0427252	0	0	0.17552	0.139723	0.02194	0	0.120092	0.073903	0	0	1
D8	2025-04-08	0.356108	0.057971	0	0.0144928	0.00414079	0.0331263	0	0	0.267081	0.0559006	0.0124224	0	0.0641822	0.134576	0	0	1
D8	2025-04-15	0.319205	0.0556291	0	0.0304636	0	0.0397351	0	0	0.280795	0.0225166	0.0423841	0	0.111258	0.0980132	0	0	1
0	00:00:00																	0
A11	2025-02-11	0.731429	0.205714	0.0628571	0	0	0	0	0	0	0	0	0	0	0	0	0	1
A11	2025-02-18	0.738095	0.214286	0.0238095	0	0	0	0	0	0	0	0	0	0	0.0238095	0	0	1
A11	2025-03-04																	0
A11	2025-03-11	0.934426	0.0327869	0.0327869	0	0	0	0	0	0	0	0	0	0	0	0	0	1
A11	2025-03-18	0.704663	0.248705	0.0466321	0	0	0	0	0	0	0	0	0	0	0	0	0	1
A11	2025-04-15	0.702774	0.260238	0.0369881	0	0	0	0	0	0	0	0	0	0	0	0	0	1
0	00:00:00																	0
B18	2025-02-18	0.775281	0.0224719	0.202247	0	0	0	0	0	0	0	0	0	0	0	0	0	1
B18	2025-03-04	0.694175	0.11165	0.194175	0	0	0	0	0	0	0	0	0	0	0	0	0	1
B18	2025-03-18	0.662566	0.0826011	0.254833	0	0	0	0	0	0	0	0	0	0	0	0	0	1
B18	2025-04-08	0.686747	0.0946644	0.218589	0	0	0	0	0	0	0	0	0	0	0	0	0	1
B18	2025-04-15	0.794788	0.0912052	0.114007	0	0	0	0	0	0	0	0	0	0	0	0	0	1
B18	2025-04-22	0.710247	0.0795053	0.210247	0	0	0	0	0	0	0	0	0	0	0	0	0	1
0	00:00:00																	0
A18	2025-03-18	0.847015	0.139925	0.0130597	0	0	0	0	0	0	0	0	0	0	0	0	0	1
A18	2025-04-08	0.843666	0.126685	0.0296496	0	0	0	0	0	0	0	0	0	0	0	0	0	1
A18	2025-04-15	0.835681	0.140845	0.0234742	0	0	0	0	0	0	0	0	0	0	0	0	0	1
A18	2025-04-22	0.725	0.234375	0.040625	0	0	0	0	0	0	0	0	0	0	0	0	0	1
0	00:00:00																	0
0	00:00:00																	0
0	00:00:00																	0
0	00:00:00																	0
0	00:00:00																	0
0	00:00:00																	0
0	00:00:00																	0
0	00:00:00																	0
0	00:00:00																	0
0	00:00:00																	0
0	00:00:00																	0
0	00:00:00																	0
0	00:00:00																	0
0	00:00:00																	0
0	00:00:00																	0
0	00:00:00																	0
0	00:00:00																	0
0	00:00:00																	0
0	00:00:00																	0
0	00:00:00																	0
0	00:00:00																	0
0	00:00:00																	0
0	00:00:00																	0
0	00:00:00																	0
0	00:00:00																	0
0	00:00:00																	0
0	00:00:00																	0
0	00:00:00																	0
0	00:00:00																	0
0	00:00:00																	0
0	00:00:00																	0
0	00:00:00																	0
0	00:00:00																	0
0	00:00:00																	0
0	00:00:00																	0
